# Direct interaction of PIWI and DEPS-1 is essential for piRNA function and condensate ultrastructure in *Caenorhabditis elegans*

**DOI:** 10.1101/580043

**Authors:** KM Suen, F Braukmann, R Butler, D Bensaddek, A Akay, C. -C Lin, N Doshi, A Sapetschnig, A Lamond, JE Ladbury, EA Miska

**Affiliations:** Wellcome Trust Cancer Research UK Gurdon Institute, University of Cambridge, Tennis Court Road, Cambridge CB2 1QN, UK; Department of Genetics, University of Cambridge, Downing Street, Cambridge, CB2 3EH, UK; Wellcome Sanger Institute, Wellcome Trust Genome Campus, Hinxton, CB10 1SA, UK; Laboratory for Quantitative Proteomics, Centre for Gene Regulation and Expression, College of Life Sciences, University of Dundee, Dow Street, Dundee DD1 5EH, UK; School of Molecular and Cellular Biology, University of Leeds, LC Miall Building, Leeds, LS2 9JT, UK; University of Cambridge, School of Clinical Medicine, Cambridge Biomedical Campus, Cambridge, CB2 0SP, UK; Bioscience Core labs, King Abdullah University of Science and Technology, Thuwal 23955-6900 Saudi Arabia

## Abstract

Membraneless organelles are platforms for many aspects of RNA biology including small non-coding RNA (ncRNA) mediated gene silencing. How small ncRNAs utilise phase separated environments for their function is unclear. To address this question, we investigated how the PIWI-interacting RNA (piRNA) pathway engages with the membraneless organelle P granule in *Caenorhabditis elegans*. Proteomic analysis of the PIWI protein PRG-1 revealed an interaction with the constitutive P granule protein DEPS-1. Furthermore we identified a novel motif on DEPS-1, PBS, which interacts directly with the Piwi domain of PRG-1. This protein complex forms intertwining ultrastructures to build elongated condensates *in vivo*. These sub-organelle ultrastructures depend on the Piwi-interacting motif of DEPS-1 and mediate piRNA function. Additionally, we identify a novel interactor of DEPS-1, EDG-1, which is required for DEPS-1 condensates to form correctly. We show that DEPS-1 is not required for piRNA biogenesis but piRNA function: *deps-1* mutants fail to produce the secondary endo-siRNAs required for the silencing of piRNA targets. Our study reveals how specific protein-protein interactions drive the spatial organisation and function of small RNA pathways within membraneless organelles.
