## Supplemental Figure 1 for "Direct interaction of PIWI and DEPS-1 is essential for piRNA function and condensate ultrastructure in *Caenorhabditis elegans*"

### Sheet: putative PRG-1 interactors
		Log 10 values
Protein.IDs	Gene names.x	norm.iBAQ.IGG.1	norm.iBAQ.IGG.2	norm.iBAQ.IGG.3	norm.iBAQ.Mutant.1	norm.iBAQ.Mutant.2	norm.iBAQ.Mutant.3	norm.iBAQ.Sample.1	norm.iBAQ.Sample.2	norm.iBAQ.Sample.3	norm.iBAQ.Sample.4	ttest pvalues	Normalised iBAQ IGG median	Normalised iBAQ mutant median	Normalised iBAQ sample median	sample/IGG median values	sample/mutant median values	Peptide counts (unique)
Q9BKQ7	NA	-3.71366	-2.66974	-3.45098	-8	-4.91364	-8	-3.60581	-2.74045	-2.79204	-3.23246	0.00743376	-3.45098	-8	-3.01225	0.438729	4.98775	13
Q9U2G6	NA	-4.767	-3.85204	-5.46725	-8	-5.007	-8	-4.40894	-3.17034	-3.24426	-3.58679	0.0129043	-4.767	-8	-3.41552	1.35148	4.58448	17
G8JYB8;P34447	zfp-1;F54F2.2/F54F2.3/F54F2.4	-4.33724	-4.76447	-4.32975	-8	-8	-3.85152	-3.40112	-3.51485	-3.63712	-3.60266	0.0450576	-4.33724	-8	-3.55875	0.778489	4.44125	8;8
Q93718	NA	-3.06485	-3.73911	-3.58978	-4.78781	-8	-8	-3.61379	-4.1261	-3.61903	-3.61707	0.0171672	-3.58978	-8	-3.61805	-0.0282721	4.38195	15
Q22318	NA	-8	-3.8217	-8	-8	-8	-8	-4.5544	-3.49475	-3.37771	-3.81167	4.16839e-05	-8	-8	-3.65321	4.34679	4.34679	6
Q9N303;V6CLC9	deps-1	-4.97881	-5.36957	-5.61798	-5.15552	-8	-8	-4.00087	-3.6939	-3.64495	-3.70888	0.00919928	-5.36957	-8	-3.70139	1.66818	4.29861	13;12
O44956	kbp-5	-4.71444	-4.46725	-4.7986	-8	-8	-4.98716	-3.67585	-4.09366	-3.63681	-3.7917	0.0131005	-4.71444	-8	-3.73377	0.980669	4.26623	6
P90786;Q17567	prg-1	-8	-3.47341	-8	-5.35067	-8	-8	-2.96911	-3.78202	-3.70111	-3.77498	0.00586367	-8	-8	-3.73804	4.26196	4.26196	29;9
G5EF57	NA	-4.13312	-8	-8	-4.37366	-8	-8	-3.56186	-4.36653	-3.98369	-3.51692	0.0368903	-8	-8	-3.77278	4.22722	4.22722	5
K8ES47;Q9NF23	NA	-3.67724	-3.8154	-8	-8	-8	-4.31158	-3.80097	-3.6873	-4.09691	-3.80297	0.0367717	-3.8154	-8	-3.80197	0.0134324	4.19803	3;2
D7SFR1;P35602;O01755;P35602-2	unc-101	-8	-8	-8	-8	-8	-8	-3.62105	-3.85504	-3.97125	-4.70774	3.04333e-05	-8	-8	-3.91314	4.08686	4.08686	3;2;1;1
Q7YTV3;Q8I4I7;Q20453;H2L2B3;H2L2B2	NA	-4.77989	-8	-4.67162	-5.30803	-8	-8	-3.97905	-3.95571	-3.89673	-3.74907	0.00802769	-4.77989	-8	-3.92622	0.853672	4.07378	11;11;11;11;11
Q9N2X3	kbp-4	-8	-4.70115	-8	-8	-8	-8	-3.68798	-3.99973	-3.93213	-3.96574	6.71325e-08	-8	-8	-3.94894	4.05106	4.05106	3
H2L044	pqn-52	-8	-4.0381	-4.27984	-5.05502	-8	-8	-3.98726	-3.8827	-3.96822	-3.96385	0.0135263	-4.27984	-8	-3.96604	0.313806	4.03396	1
Q95QS3	mrps-26	-3.86864	-4.61261	-5.07727	-8	-4.78252	-8	-4.05208	-3.86839	-3.95474	-4.02872	0.0218483	-4.61261	-8	-3.99173	0.620878	4.00827	8
O16655	NA	-8	-8	-8	-8	-8	-8	-3.96952	-3.98622	-3.99813	-4.02273	7.48203e-12	-8	-8	-3.99218	4.00782	4.00782	1
Q9XUT6	NA	-8	-8	-8	-8	-8	-8	-5.03339	-3.6758	-3.30919	-4.32883	0.000329311	-8	-8	-4.00231	3.99769	3.99769	4
G1K0V8;P34563;G1K0V9	iff-1	-8	-4.08938	-3.96879	-8	-8	-4.66154	-4.08197	-4.01144	-4.03763	-3.79641	0.0265401	-4.08938	-8	-4.02454	0.0648397	3.97546	6;6;4
Q52GX6;O18015	grl-7	-8	-3.71234	-8	-8	-8	-8	-3.94927	-4.03527	-4.13018	-4.58004	2.86948e-06	-8	-8	-4.08273	3.91727	3.91727	2;2
Q22453	ssup-72	-8	-4.41229	-8	-8	-4.6038	-8	-3.64317	-4.03386	-4.94692	-4.13608	0.0440711	-8	-8	-4.08497	3.91503	3.91503	4
O61775;H1ZUW7	vet-2	-8	-5.32975	-5.62893	-8	-8	-8	-4.46597	-4.14813	-4.18442	-4.1296	1.7502e-07	-5.62893	-8	-4.16628	1.46266	3.83372	17;16
Q20528	clec-79	-8	-8	-8	-8	-5.41341	-8	-4.6073	-4.01682	-3.85125	-4.35458	0.0112525	-8	-8	-4.1857	3.8143	3.8143	10
Q23236	ndx-3	-3.76634	-8	-4.63451	-8	-8	-4.48017	-3.73124	-4.22257	-4.37675	-4.15181	0.0418054	-4.63451	-8	-4.18719	0.44732	3.81281	6
Q18919	spr-1	-8	-8	-8	-8	-8	-8	-4.32148	-4.11577	-4.27984	-3.92951	2.96169e-07	-8	-8	-4.19781	3.80219	3.80219	8
O44920	NA	-4.13906	-4.47625	-3.99106	-8	-4.85387	-8	-4.54212	-4.08884	-4.31695	-3.99319	0.0282978	-4.13906	-8	-4.2029	-0.0638343	3.7971	3
Q5WRM0;Q9XUT9	NA	-4.48149	-3.88241	-8	-8	-8	-4.52143	-4.19723	-3.6511	-4.22475	-4.37366	0.0397501	-4.48149	-8	-4.21099	0.270496	3.78901	5;5
Q9TYL0;Q21837	clec-123	-8	-4.95078	-8	-8	-8	-8	-4.67572	-3.97951	-3.87484	-4.44977	1.41935e-05	-8	-8	-4.21464	3.78536	3.78536	7;1
H2L0B1	dpf-7	-4.65561	-4.52433	-4.85387	-5.28651	-8	-8	-4.31605	-4.13727	-4.16304	-4.39254	0.01343	-4.65561	-8	-4.23955	0.41606	3.76045	8
Q95QB8	kbp-1	-8	-8	-8	-8	-8	-8	-4.1261	-4.35164	-4.17198	-5.01502	2.5962e-05	-8	-8	-4.26181	3.73819	3.73819	1
O45784	taf-9	-8	-8	-8	-8	-8	-4.92445	-4.32514	-4.57187	-4.12843	-4.22113	0.0275237	-8	-8	-4.27313	3.72687	3.72687	3
U4PBR7;Q95Y10	dsl-3	-4.67162	-8	-8	-8	-8	-4.57512	-4.56703	-4.30803	-4.25026	-4.28735	0.0475332	-8	-8	-4.29769	3.70231	3.70231	2;2
Q9U284;H2KML5	NA	-8	-8	-5.62709	-8	-8	-8	-4.61261	-4.10568	-4.53611	-4.18177	2.16706e-06	-8	-8	-4.35894	3.64106	3.64106	5;4
Q9GYS1	mes-6	-3.58187	-4.66154	-4.51145	-4.51286	-8	-8	-3.59819	-4.30452	-4.48945	-4.42713	0.0467519	-4.51145	-8	-4.36582	0.145626	3.63418	8
Q23357	NA	-5.02273	-4.41567	-4.55596	-8	-8	-8	-4.61979	-4.11464	-4.34775	-4.51286	1.15416e-06	-4.55596	-8	-4.43031	0.125648	3.56969	5
O18221	tag-273	-4.33255	-4.07007	-4.53313	-8	-8	-5.45842	-4.53165	-4.26761	-4.44977	-4.80688	0.0146053	-4.33255	-8	-4.49071	-0.158165	3.50929	1
A5JYW9;O01319	sin-3	-5.86012	-6.00612	-6.2426	-8	-8	-8	-3.97966	-4.65365	-4.53313	-4.45593	5.0271e-06	-6.00612	-8	-4.49453	1.51159	3.50547	18;17
O18032	NA	-8	-8	-8	-8	-8	-8	-4.45967	-4.46471	-5.64207	-4.5391	0.00022717	-8	-8	-4.5019	3.4981	3.4981	2
P0AE08	ahpC	-8	-8	-8	-8	-8	-8	-4.5544	-4.40561	-4.6925	-4.48149	7.44601e-08	-8	-8	-4.51794	3.48206	3.48206	1
Q9U2A6;A8XMZ5;Q8I0Z7	efhd-1	-4.94692	-4.30364	-8	-8	-8	-8	-4.83863	-4.20066	-4.09205	-5.2161	0.000117141	-4.94692	-8	-4.51965	0.427276	3.48035	10;6;6
P90783	pafo-1	-4.52288	-8	-5.14448	-8	-5.44249	-8	-4.32514	-4.62709	-4.4168	-5.11805	0.0193021	-5.14448	-8	-4.52194	0.622536	3.47806	7
Q93726	hpo-35	-4.82102	-4.83268	-5.63264	-8	-8	-8	-4.6073	-4.45223	-4.41341	-5.56384	0.000163783	-4.83268	-8	-4.52976	0.302918	3.47024	9
P91128;P91128-2	rpl-13	-4.12726	-4.04964	-4.04001	-8	-8	-4.94692	-4.89279	-4.41005	-4.09528	-4.65758	0.0370826	-4.04964	-8	-4.53381	-0.484179	3.46619	4;3
Q22059	cdt-2	-8	-5.41794	-8	-8	-8	-5.06651	-4.38828	-4.75449	-4.64975	-4.43415	0.0304476	-8	-8	-4.54195	3.45805	3.45805	2
Q9NEM5;Q17436	NA	-8	-8	-8	-8	-8	-8	-4.23582	-4.44009	-4.67778	-4.74473	1.82054e-06	-8	-8	-4.55894	3.44106	3.44106	12;2
G5ECH0	hda-3	-8	-5.62525	-8	-8	-8	-8	-4.56384	-4.51145	-5.71897	-4.56384	0.000267702	-8	-8	-4.56384	3.43616	3.43616	4
Q9N3E8	NA	-8	-8	-8	-8	-8	-8	-4.23284	-4.73993	-5.284	-4.40561	6.60549e-05	-8	-8	-4.57277	3.42723	3.42723	3
E1NZ12;B5WWM0;Q9XW27	NA	-8	-8	-8	-8	-8	-8	-4.66354	-5.14569	-4.40894	-4.53462	1.15784e-05	-8	-8	-4.59908	3.40092	3.40092	3;3;2
Q4ZG90;Q9N5S3	lsy-2	-8	-4.62893	-4.8729	-8	-8	-8	-4.73993	-4.82681	-4.39794	-4.51856	9.20973e-07	-4.8729	-8	-4.62924	0.243652	3.37076	3;3
Q09276	dyf-8	-8	-8	-8	-8	-8	-8	-4.7986	-4.49349	-4.61798	-4.70333	1.19203e-07	-8	-8	-4.66066	3.33934	3.33934	3
O16486	natc-2	-8	-8	-8	-8	-8	-8	-4.22988	-5.04144	-4.67162	-4.78516	1.46885e-05	-8	-8	-4.72839	3.27161	3.27161	3
Q9BI86	ska-3	-8	-8	-8	-8	-8	-8	-4.6925	-4.82102	-4.7986	-4.72354	3.19459e-09	-8	-8	-4.76107	3.23893	3.23893	1
Q22626	set-17	-8	-8	-5.10568	-5.22621	-8	-8	-4.8041	-4.62893	-4.7986	-4.73518	0.0297231	-8	-8	-4.76689	3.23311	3.23311	2
P69910;P69908	gadB;gadA	-4.73283	-4.85387	-5.37882	-8	-8	-8	-4.4828	-4.82102	-5.4318	-4.77469	4.39384e-05	-4.85387	-8	-4.79786	0.0560151	3.20214	6;6
Q11069;D3KZG3	tmc-2;tmc-1	-5.08092	-8	-8	-5.18709	-8	-8	-4.65758	-4.92445	-4.68613	-4.97881	0.0359347	-8	-8	-4.80529	3.19471	3.19471	2;1
Q19122	NA	-8	-8	-8	-8	-8	-8	-4.98297	-4.36452	-5.34008	-4.63078	5.52381e-05	-8	-8	-4.80688	3.19312	3.19312	4
Q9BHL3;Q9BHL4	NA	-8	-8	-8	-8	-8	-8	-4.83565	-4.4045	-5.49485	-4.85699	8.10768e-05	-8	-8	-4.84632	3.15368	3.15368	2;2
Q86MG4;O45075	NA	-4.97469	-4.46597	-8	-8	-8	-8	-5.01457	-4.73993	-4.63078	-5.74958	0.000174945	-4.97469	-8	-4.87725	0.0974431	3.12275	8;8
P45970	lin-5	-4.96257	-8	-8	-8	-5.68403	-8	-4.35853	-4.8962	-4.93554	-5.0655	0.0156485	-8	-8	-4.91587	3.08413	3.08413	11
A5HWA8;Q9U289;A5HWA6;A5HWA7	efl-2	-8	-8	-5.41341	-8	-8	-5.10458	-4.83863	-5.03152	-5.07314	-4.68613	0.0475418	-8	-8	-4.93507	3.06493	3.06493	2;2;1;1
B6VQ60;O44486;B6VQ61	brc-1	-8	-8	-5.25727	-8	-8	-8	-4.96257	-5.18111	-4.38091	-4.92082	1.96522e-05	-8	-8	-4.9417	3.0583	3.0583	4;1;1
Q9XX09;Q9U2M2;Q9XX14	cnt-2	-8	-5.31336	-8	-8	-8	-8	-5.36051	-4.93554	-4.84164	-5.17914	4.56271e-06	-8	-8	-5.05734	2.94266	2.94266	2;2;2
G5EBX0	klp-18	-5.43415	-8	-8	-8	-5.4437	-8	-4.51999	-5.03527	-5.20971	-5.52433	0.0403553	-8	-8	-5.12249	2.87751	2.87751	7
G5ECC7	usp-48	-8	-5.41567	-8	-8	-5.45842	-8	-4.96658	-5.21538	-5.09313	-5.29328	0.0372523	-8	-8	-5.15425	2.84575	2.84575	4
Q8I4J5;Q9XVN9;A5Z2V0;A5Z2V1	cids-2	-8	-8	-8	-8	-8	-5.65956	-5.16052	-5.19791	-5.05453	-5.5986	0.0320502	-8	-8	-5.17922	2.82078	2.82078	3;3;3;3
Q9XUS9	cyk-4	-8	-4.70115	-8	-8	-8	-8	-5.38828	-4.70553	-6.1798	-5.5986	0.000898055	-8	-8	-5.49344	2.50656	2.50656	5
Q9N4C2;U4PCC4;U4PMR4;U4PS25	cpsf-1	-4.28567	-4.88606	-8	-5.41117	-8	-5.68825	-3.45935	-4.06298	-4.0013	-4.13253	0.0181914	-4.88606	-5.68825	-4.03214	0.853912	1.6561	29;19;7;5
O17403	cpsf-2	-4.60033	-4.59007	-4.85699	-4.39041	-5.65758	-5.25806	-3.46679	-3.84089	-3.70266	-4.01818	0.0110277	-4.60033	-5.25806	-3.77178	0.828551	1.48629	22
Q9N593;Q6AW18	mat-1	-4.73993	-4.46471	-5.16749	-5.42829	-5.06248	-4.39041	-3.97253	-3.6	-3.56882	-3.59013	0.00594224	-4.73993	-5.06248	-3.59506	1.14486	1.46742	22;9
Q9N3S3	rnp-6	-3.7641	-3.54769	-4.06905	-5.02595	-5.1107	-4.85387	-3.95901	-3.38541	-3.12379	-3.90991	0.00245106	-3.7641	-5.02595	-3.64766	0.116437	1.37829	1
Q09936	C53C9.2	-2.572	-2.91595	-2.23219	-3.60298	-4.11919	-3.88481	-2.52194	-2.67552	-2.99298	-2.30984	0.00199606	-2.572	-3.88481	-2.59873	-0.0267289	1.28608	29
Q2WF61	NA	-4.04144	-4.17587	-4.35458	-4.56703	-4.59517	-4.01457	-3.35109	-3.13549	-3.24306	-3.33931	0.00115118	-4.17587	-4.56703	-3.29118	0.884692	1.27585	7
G5EEG7	smu-1	-3.08066	-3.54715	-3.66588	-3.9625	-4.88273	-4.84164	-3.28259	-3.65655	-3.52869	-3.76918	0.0158131	-3.54715	-4.84164	-3.59262	-0.0454657	1.24902	17
Q9XW58	NA	-3.93754	-4.29585	-4.13018	-5.16813	-4.31785	-5.05552	-4.06399	-3.91962	-3.712	-3.84269	0.0101246	-4.13018	-5.05552	-3.88115	0.24903	1.17437	10
Q9XUW5	ddx-17	-3.39022	-3.40748	-3.81233	-3.55925	-4.58336	-4.20831	-2.84726	-3.18088	-3.06245	-3.51921	0.0237074	-3.40748	-4.20831	-3.12166	0.285816	1.08665	35
G5EGT7	iffb-1	-4.41117	-5.60033	-4.70553	-5.70333	-5.07988	-5.95861	-4.7167	-4.63451	-4.64207	-4.8041	0.0108904	-4.70553	-5.70333	-4.67938	0.0261518	1.02395	7
Q95ZY7;G4RTG4	ajm-1	-3.72125	-3.32344	-3.82746	-4.54975	-4.63639	-4.32057	-3.68626	-3.33127	-3.36813	-3.71008	0.00102356	-3.72125	-4.54975	-3.52719	0.194054	1.02256	1;1
A6PVA1	NA	-3.64388	-3.8316	-4.09745	-4.51004	-4.8041	-4.17393	-3.70381	-3.53232	-3.30812	-3.49545	0.00276627	-3.8316	-4.51004	-3.51389	0.317716	0.996155	19
Q9BL39	swsn-3	-8	-8	-5.9393	-5.18111	-4.41005	-5.01233	-3.82923	-4.10292	-4.01682	-4.04624	0.00866813	-8	-5.01233	-4.03153	3.96847	0.980801	6
Q9N3S7	pcaf-1	-3.39387	-3.74431	-3.79833	-4.44249	-4.83565	-4.35262	-3.47244	-3.39462	-3.49326	-3.90939	0.00325315	-3.74431	-4.44249	-3.48285	0.261461	0.959641	27
Q95PZ7	NA	-3.32214	-2.68693	-3.2399	-3.62017	-3.49096	-3.56286	-3.20443	-2.57292	-2.43767	-2.66056	0.0087828	-3.2399	-3.56286	-2.61674	0.623162	0.946118	18
Q11176;Q11176-2	unc-78	-3.6466	-4.75203	-4.01278	-4.51856	-4.90658	-5.51286	-3.68762	-4.02319	-4.06753	-3.96997	0.0106088	-4.01278	-4.90658	-3.99658	0.0161993	0.909997	17;15
Q19487;H2L2B8	apc-10	-4.11634	-4.83863	-4.56543	-4.37572	-4.37366	-4.11577	-3.55997	-3.40526	-3.56463	-3.38295	0.000320568	-4.56543	-4.37366	-3.48262	1.08281	0.891043	7;7
Q9XVI9	mlc-5	-1.83884	-1.80077	-1.77141	-3.1021	-2.1732	-2.76735	-2.04104	-1.74989	-1.91158	-1.8507	0.0208977	-1.80077	-2.76735	-1.88114	-0.0803745	0.886206	20
G8JYB0;Q9U9K0-2;Q9U9K0-4;Q9U9K0-3;Q9U9K0	add-1	-3.80535	-3.86374	-4.29073	-4.59176	-4.20482	-5.52143	-3.61342	-3.62839	-3.92918	-3.79457	0.0285818	-3.86374	-4.59176	-3.71148	0.152262	0.88028	12;12;12;12;12
Q09510	mlc-4	-2.62959	-2.54279	-2.66374	-3.62386	-3.26031	-3.59681	-2.55358	-2.75094	-2.95776	-2.70605	0.00292022	-2.62959	-3.59681	-2.7285	-0.0989033	0.868319	20
O02325;Q2EEM4	prmt-3	-5.17718	-5.69897	-8	-5.29585	-6.08672	-5.66354	-4.45593	-4.8729	-4.78781	-5.10127	0.0166241	-5.69897	-5.66354	-4.83035	0.868616	0.833186	6;3
Q8MXS2;P90978-3;P90978;P90978-2;Q9BKR8	uaf-1	-3.60511	-3.85341	-3.98666	-5.00436	-4.41117	-4.41341	-3.49221	-3.55281	-3.76902	-3.65185	0.00267733	-3.85341	-4.41341	-3.60233	0.251077	0.81108	14;14;14;5;1
Q21502	mep-1	-5.19791	-8	-8	-5.17849	-5.4389	-5.32606	-4.83268	-4.50446	-4.44612	-4.59007	0.00175248	-8	-5.32606	-4.54726	3.45274	0.778797	4
Q09975	lys-8	-4.39794	-4.45346	-4.97881	-5.32514	-5.02503	-5.63078	-4.7167	-4.49894	-4.45842	-4.60033	0.00534894	-4.45346	-5.32514	-4.54963	-0.0961762	0.775505	2
Q17963	wdr-5.1	-8	-4.80967	-4.5986	-4.43063	-4.34199	-3.81656	-3.92053	-3.58961	-3.54343	-3.45709	0.0362472	-4.80967	-4.34199	-3.56652	1.24315	0.775471	9
O44159	NA	-2.89885	-3.10794	-3.24007	-3.59663	-3.962	-3.92417	-3.11395	-3.32094	-3.19532	-3.12312	0.0023359	-3.10794	-3.92417	-3.15922	-0.051282	0.764948	13
Q9TXQ8	NA	-3.62326	-3.12109	-3.20827	-3.805	-3.34466	-3.7879	-3.39068	-2.99795	-3.06132	-2.96527	0.0248327	-3.20827	-3.7879	-3.02963	0.178636	0.758266	12
Q2A949;Q2A950	phf-10	-8	-8	-8	-4.56543	-4.62893	-4.23508	-3.81042	-3.84236	-3.68404	-3.81732	0.00156039	-8	-4.56543	-3.81387	4.18613	0.751561	4;4
Q21829	cku-80	-5.0348	-8	-5.01412	-5.20273	-5.266	-4.87615	-3.7898	-4.48945	-4.42946	-4.67366	0.0271987	-5.0348	-5.20273	-4.45946	0.575342	0.743276	13
Q9XVS2	NA	-4.21112	-8	-5.13194	-4.86328	-5.13787	-5.08725	-4.32148	-4.5817	-4.48149	-4.30803	0.00220773	-5.13194	-5.08725	-4.40148	0.73046	0.685763	6
O44499	NA	-4.10347	-8	-4.5867	-4.20971	-5.33913	-4.42136	-3.38244	-3.83078	-3.93192	-3.64871	0.0313326	-4.5867	-4.42136	-3.73974	0.846959	0.68162	17
P0AFG8	aceE	-8	-5.06449	-4.75945	-5.45469	-5.02	-4.63451	-4.7122	-4.34294	-4.31247	-4.37882	0.045612	-5.06449	-5.02	-4.36088	0.703609	0.659113	11
G5EFG4	abcf-2	-3.84909	-4.19997	-3.96528	-4.14752	-4.87615	-4.71444	-3.61586	-4.12494	-4.01592	-4.12378	0.0478233	-3.96528	-4.71444	-4.06985	-0.104569	0.64459	15
Q19731	ekl-1	-4.40561	-4.9431	-8	-4.32698	-4.3363	-4.1463	-3.76137	-3.6907	-3.69214	-3.64982	0.000191931	-4.9431	-4.32698	-3.69142	1.25167	0.635557	14
Q22006	pro-1	-3.21925	-3.33468	-3.45841	-4.34582	-3.77454	-3.56905	-3.27433	-3.05424	-2.92059	-3.31922	0.0199004	-3.33468	-3.77454	-3.16429	0.170394	0.610258	22
D9PTN8;B7FAR9;Q8I4D3	NA	-3.24875	-3.63656	-3.40992	-3.94558	-3.69533	-3.97519	-3.23585	-3.38926	-3.49962	-3.34103	0.00367372	-3.40992	-3.94558	-3.36515	0.0447735	0.580432	9;9;1
Q9N4N4	swsn-6	-4.02411	-4.16558	-4.58336	-3.65148	-3.67399	-3.24262	-3.142	-3.05426	-3.07112	-3.07479	0.0146243	-4.16558	-3.65148	-3.07296	1.09262	0.578526	20
Q22751	dnj-23	-2.41971	-2.30029	-2.52526	-2.98617	-2.92095	-2.46004	-2.5194	-2.36168	-2.29477	-2.3583	0.0422867	-2.41971	-2.92095	-2.35999	0.0597236	0.560958	21
Q93339	prp-4	-3.28153	-3.3457	-3.69773	-3.63525	-3.71269	-3.199	-2.91859	-3.22775	-3.06931	-3.09971	0.0359536	-3.3457	-3.63525	-3.08451	0.261188	0.550744	19
P52017;P52017-2	cyn-10	-3.79878	-3.5626	-3.79493	-4.20135	-4.11295	-3.97431	-3.87731	-3.57523	-3.57765	-3.53765	0.00862598	-3.79493	-4.11295	-3.57644	0.218485	0.536503	7;6
O01905	NA	-4.54363	-4.38934	-5.16241	-5.61261	-5.14267	-4.98716	-4.43771	-4.4045	-4.77989	-4.84164	0.0282708	-4.54363	-5.14267	-4.6088	-0.0651656	0.533868	7
Q93716	cfim-1	-3.45535	-3.48474	-3.80203	-3.96132	-4.28067	-3.78803	-3.40018	-3.38815	-3.47922	-3.69851	0.0170818	-3.48474	-3.96132	-3.4397	0.0450409	0.52162	7
G5EC16;G5EFQ8	smn-1	-8	-5.17134	-4.83565	-4.39254	-4.60033	-4.06399	-3.80846	-3.92998	-4.0575	-3.84216	0.0291644	-5.17134	-4.39254	-3.88607	1.28527	0.506473	4;3
G5EEN7	NA	-3.9769	-3.95481	-4.00043	-3.78241	-3.88617	-3.99801	-3.55878	-3.37873	-3.33795	-3.44987	0.00197129	-3.9769	-3.88617	-3.4143	0.562603	0.47187	6
Q03565	baf-1	-2.89431	-3.14752	-3.22573	-3.4772	-3.3182	-3.81737	-2.64689	-3.15622	-3.01384	-3.04094	0.024155	-3.14752	-3.4772	-3.02739	0.120133	0.449808	5
Q9N4I5	NA	-8	-8	-8	-4.54821	-4.26922	-4.61798	-4.14026	-4.05849	-4.20135	-3.96353	0.015746	-8	-4.54821	-4.09938	3.90062	0.448839	6
O01479;O01479-2	unc-94	-3.39878	-3.48932	-3.39582	-4.15677	-3.98647	-3.78166	-3.53227	-3.3771	-3.5496	-3.59286	0.00742437	-3.39878	-3.98647	-3.54093	-0.14215	0.445536	13;13
Q18886	vps-32.1	-3.04991	-3.22939	-3.94189	-3.30018	-3.60409	-3.50673	-2.99905	-3.11345	-3.33056	-3.01357	0.02905	-3.22939	-3.50673	-3.06351	0.165879	0.443221	7
D5SGZ9	mdt-9	-8	-5.16877	-8	-4.36856	-4.33913	-4.25337	-3.79984	-4.11182	-4.00218	-3.7655	0.011069	-8	-4.33913	-3.90101	4.09899	0.438124	3
Q9U489-2;Q9U489	lin-41	-4.56543	-4.80688	-4.75696	-4.20551	-4.42251	-4.87943	-3.89192	-4.17849	-3.94557	-4.02641	0.0425278	-4.75696	-4.42251	-3.98599	0.770969	0.436516	11;11
P10984	act-2	-1.66404	-1.58556	-1.66454	-2.66769	-2.10452	-2.07718	-2.00438	-1.51025	-1.59226	-1.74739	0.0396488	-1.66404	-2.10452	-1.66983	-0.0057928	0.434695	2
Q9N350	NA	-4.11238	-8	-4.06349	-4.06601	-4.01637	-3.80073	-3.56326	-3.54759	-3.60422	-3.60122	0.00283215	-4.11238	-4.01637	-3.58224	0.530143	0.434134	5
Q9GZH2	ruvb-2	-4.42481	-4.11577	-4.94692	-3.90158	-3.57844	-4.01502	-3.42102	-3.47095	-3.47536	-3.58785	0.0327037	-4.42481	-3.90158	-3.47316	0.951655	0.428421	18
O16297	mcm-7	-3.89308	-4.10127	-4.41454	-4.16241	-4.34199	-3.91798	-3.50705	-3.75315	-3.8586	-3.71596	0.0238486	-4.10127	-4.16241	-3.73455	0.366721	0.427858	28
A9D8E6;G4RT11;H2KYB5;G4RT06	cdc-26	-4.02687	-3.07194	-3.77951	-3.39062	-3.71049	-3.27627	-2.89671	-2.69132	-3.05923	-3.13923	0.0237808	-3.77951	-3.39062	-2.97797	0.801543	0.412654	5;5;4;1
G5EDE2	hpl-2	-8	-4.60906	-8	-3.87793	-4.19314	-4.06048	-3.54051	-3.66846	-3.64953	-3.68199	0.00495227	-8	-4.06048	-3.659	4.341	0.401484	2
Q21831	snfc-5	-8	-4.58838	-4.61979	-3.79614	-3.6456	-3.52502	-3.25578	-3.26281	-3.19586	-3.24241	0.00168421	-4.61979	-3.6456	-3.24909	1.37069	0.396508	13
O17607	ruvb-1	-3.86541	-4.18842	-4.32057	-3.53679	-3.45073	-3.60116	-3.07818	-3.26362	-3.12134	-3.20428	0.00194896	-4.18842	-3.53679	-3.16281	1.02562	0.373983	14
Q9BIB7;H2KZN0	hrpf-1	-3.59464	-3.46497	-3.8745	-3.56398	-3.73384	-3.91771	-3.4455	-3.15965	-3.29663	-3.44653	0.0192404	-3.59464	-3.73384	-3.37107	0.223574	0.36277	22;15
P34429	F44B9.8	-3.65261	-4.1107	-4.18111	-3.62356	-4.05159	-3.72852	-3.29697	-3.37548	-3.36991	-3.46805	0.0144617	-4.1107	-3.72852	-3.37269	0.738005	0.35583	8
G5EF87;H8ESF3	swsn-1	-4.54212	-4.12263	-4.03105	-3.59833	-3.33429	-3.18337	-3.15975	-2.99809	-2.91876	-3.03411	0.0326708	-4.12263	-3.33429	-3.0161	1.10653	0.318186	6;6
P34399	F10E9.5	-8	-8	-4.56543	-4.5986	-4.93554	-4.62342	-4.3439	-3.96856	-4.47108	-4.28819	0.0338066	-8	-4.62342	-4.31605	3.68395	0.307376	3
Q27249	lev-11	-1.9456	-1.92618	-1.43771	-2.08157	-2.14848	-2.08656	-2.05195	-1.8312	-1.74516	-1.76457	0.0293904	-1.92618	-2.08656	-1.79788	0.128298	0.288678	8
Q9BKU3	NA	-2.11263	-2.46641	-2.55868	-2.51063	-2.4488	-2.35366	-2.2379	-2.27868	-2.20303	-2.07577	0.0138852	-2.46641	-2.4488	-2.22046	0.245948	0.228338	36
P52018	cyn-11	-3.97069	-3.84535	-3.92778	-3.56546	-3.81612	-3.54478	-3.17547	-3.32466	-3.35801	-3.38299	0.0150374	-3.92778	-3.56546	-3.34134	0.586447	0.224125	7
Q22799	dlc-1	-2.02176	-2.14014	-2.46212	-2.31241	-2.29017	-2.16247	-1.89918	-2.0835	-2.07143	-2.07266	0.0188832	-2.14014	-2.29017	-2.07205	0.0680973	0.21812	7
O45246;G5ECU5	hsp-70	-2.9855	-3.12435	-3.25761	-3.12604	-3.08906	-3.16489	-3.01924	-3.01773	-3.02495	-3.02463	0.00233094	-3.12435	-3.12604	-3.02194	0.102415	0.104105	0;0
G4S034	spc-1	-2.86858	-2.95075	-3.02749	-2.82691	-2.82053	-2.97274	-2.70414	-2.70741	-2.79261	-2.77337	0.0477957	-2.95075	-2.82691	-2.74039	0.210363	0.0865196	2
