## Supplemental Figure 2 for "Direct interaction of PIWI and DEPS-1 is essential for piRNA function and condensate ultrastructure in *Caenorhabditis elegans*"

### Sheet: P granule proteins
P granule proteins
Y65B4BL.2
Y56A3A.20
F53A2.6
K02B9.2
K02B9.1
F52E1.1
C18A3.5
D2030.6
F58G11.2
C36B1.8
F20D12.1
K10D2.3
C07H6.5
K10C8.1
AH6.5
W02A2.7
F53G12.5
W03C9.7
F49E11.1
Y49E10.15
ZC404.8
F26F4.7
F52G2.1
ZK757.3
T21G5.5
R06C7.1
C36C9.1
Y71F9B.4
T28D9.10
Y116A8C.42
Y71H2AM.19
Y18D10A.17
C30G12.7
F54C9.8
F56F3.1
F45E4.2
Y49E10.14
ZK858.1
B0414.6
Y55F3AM.12
T22B3.2
T07D4.4
Y54E10A.9
F26A3.3
D2005.5
F21H12.5
T12F5.3
C55B7.1
T21G5.3
T07F8.3
ZC308.1
T23G11.3
F52D2.4
ZK328.5
C06A5.11
C09G9.6
ZC513.6
C18G1.4
B0523.3
ZK381.4
M88.6
Y106G6H.2
F48E8.5

### Sheet: pgranule_targetted by deps-1
P granule proteins	WT_SX1316_1_normcounts	WT_SX1316_2_normcounts	WT_SX1316_3_normcounts	DEPS1_SX3249_1_normcounts	DEPS1_SX3249_2_normcounts	DEPS1_SX3249_3_normcounts	pvalue	padj
C18G1.4a	385.179	289.812	310.692	783.396	988.71	445.62	0.000509615	0.0137417
C36C9.1	405.79	748.979	876.228	120.838	166.304	88.9513	3.62503e-11	3.26886e-09
C55B7.1	1044.1	998.242	984.714	5489.63	9782.12	2435.94	1.15213e-10	9.79343e-09
F45E4.2	260.865	178.896	155.988	654.84	799.056	529.39	3.09061e-07	1.65411e-05
K10C8.1	10034	7060.84	7817.37	21903.6	29292.5	20434.6	0.00058098	0.0154328
M88.6b	9611.43	7399.15	8456.73	1749.13	1787.2	3039.89	1.16446e-08	7.60546e-07
T21G5.3	3069.83	3931.54	3678.88	96430.2	134813	81682.1	0	0
T21G5.5c	10.3058	31.0087	29.5286	4.82386	7.97347	5.18163	0.00212328	0.0456847
T28D9.10a	21.8998	32.2013	25.677	81.0409	89.9863	51.8163	0.00206421	0.0446708
ZC308.1b	64.4111	65.5953	37.2317	185.236	195.942	119.178	0.000112956	0.00367009

### Sheet: pgranule_targettingAgo.csv
P granule proteins	Targetting small RNA/AGO
AH6.5	Germline
AH6.5	CSR
B0414.6	Germline
B0523.3	Germline
C07H6.5	Germline
C09G9.6	Germline
C18A3.5	Germline
C18G1.4	ALG34
C18G1.4	ALG34
C18G1.4	ALG34
C18G1.4	Germline
C18G1.4	Germline
C18G1.4	Germline
C18G1.4	CSR
C18G1.4	CSR
C18G1.4	CSR
C30G12.7	Germline
C36B1.8	Germline
C36C9.1	WAGO
C36C9.1	Germline
C55B7.1	Germline
C55B7.1	CSR
D2005.5	Germline
D2030.6	Germline
D2030.6	Germline
D2030.6	Germline
D2030.6	piRNA
D2030.6	piRNA
D2030.6	piRNA
F20D12.1	Germline
F21H12.5	Germline
F26A3.3	Germline
F26F4.7	Germline
F45E4.2	Germline
F48E8.5	Germline
F49E11.1	Germline
F52E1.1	Germline
F52G2.1	Germline
F53G12.5	Germline
F54C9.8	Germline
F56F3.1	Germline
F58G11.2	Germline
K10C8.1	piRNA
K10C8.1	Germline
K10C8.1	HRDE1
K10C8.1	WAGO
K10D2.3	CSR
K10D2.3	Germline
M88.6	piRNA
M88.6	WAGO
M88.6	HRDE1
R06C7.1	Germline
T07D4.4	Germline
T07F8.3	Germline
T12F5.3	Germline
T21G5.3	Germline
T21G5.3	CSR
T22B3.2	ALG34
T23G11.3	Germline
T28D9.10	Germline
W02A2.7	Germline
W03C9.7	Germline
Y106G6H.2	Germline
Y116A8C.42	Germline
Y18D10A.17	Germline
Y49E10.14	Germline
Y54E10A.9	Germline
Y55F3AM.12	Germline
Y56A3A.20	Germline
Y65B4BL.2	CSR
Y65B4BL.2	Germline
Y65B4BL.2	ALG34
Y71F9B.4	Germline
Y71H2AM.19	Germline
Y71H2AM.19	Germline
Y71H2AM.19	Germline
ZC308.1	Germline
ZC404.8	Germline
ZK328.5	Germline
ZK381.4	Germline
ZK757.3	ALG34
ZK858.1	Germline
