## Supplemental Figure 3 for "Direct interaction of PIWI and DEPS-1 is essential for piRNA function and condensate ultrastructure in *Caenorhabditis elegans*"

### Sheet: Sheet1
Strain name	Genotype	Comment	Reference
SX3293	deps-1 (ax2063) I	DEPS-1::GFP (Paix et al., 2014)	This study
SX3257	mut-15(tm1358) V ; deps-1(ax2063) I	DEPS-1::GFP (Paix et al., 2014)	This study
SX3323	deps-1(ax2063) I	DEPS-1::GFP (Paix et al., 2014)	This study
SX3397	deps-1(ax2063) I ; mut-16(pk710) I ; mgSi2 IV	DEPS-1::RFP (Paix et al., 2014); GFP::MUT-16 (Phillips et al., 2012)	This study
SX3369	mut-16(pk710) I ; deps-1(ax2063) I ; mgSi2 IV	DEPS-1::RFP (Paix et al., 2014); GFP::MUT-16 (Phillips et al., 2012)	This study
GR1799	mut-16(pk710) I; mgSi2 IV	GFP::MUT-16 (Phillips et al., 2012)	Phillips et al., 2012
SX3266	deps-1(bn121) I ; mut-16(pk710) I ; mgSi2 IV	GFP::MUT-16 (Phillips et al., 2012)	This study
SX3294	deps-1(ax2063) I ; prg-1(n4357) I	DEPS-1::GFP (Paix et al., 2014)	This study
SX3327	mut-16(pk710) I ; deps-1(ax2063) I	DEPS-1::GFP (Paix et al., 2014)	This study
SX3330	mut-2(ne298) I ; deps-1(ax2063) I	DEPS-1::GFP (Paix et al., 2014)	This study
SX3380	mj605 ; mut-16(pk710) I ; mgSi2 IV	DEPS-1::RFPΔPBS; GFP::MUT-16 (Phillips et al., 2012)	This study
SX3370	prg-1(n4357) I ; mut-16(pk710) I ; mgSi2 IV	GFP::MUT-16 (Phillips et al., 2012)	This study
SX1316	mjIs144 II	GFP piRNA sensor	Bagijn et al., 2012
SX3249	deps-1(bn121) I ; mjIs144 II	GFP piRNA sensor	This study
SX1888	prg-1(n4357) I ; mjIs144 II	GFP piRNA sensor	Bagijn et al., 2012
SX1636	mut-16(pk710) I ; mjIs144 II	GFP piRNA sensor	Bagijn et al., 2012
SX3346	deps-1 (bn121)	Spike et al., 2008	This study
DG3226	deps-1 (bn124)		Spike et al., 2008
SX922	prg-1 (n4357)		Bagijn et al., 2012
SX3426	deps-1(mj608) I ; mjIs122 I	mcherry piRNA sensor (Bagijn et al., 2012)	This study
SX3427	mjIs122 I	mcherry piRNA sensor (Bagijn et al., 2012)	This study
