## Supplemental Figure 4 for "Direct interaction of PIWI and DEPS-1 is essential for piRNA function and condensate ultrastructure in *Caenorhabditis elegans*"

### Sheet: Sheet1
Strain	genotype	abrivation	source	library	5'	Replicates	Filename
SX1316	mjIs144 II ; unc-119(ed3) III	wt	HS253	sRNA	dependent		1.SX1316.dep.fq
SX1888	prg-1(n4357) I ; mjIs144 II	prg-1	HS253	sRNA	dependent		3.SX1888.dep.fq
SX3169	deps-1(bn124) I; mjIs144 II	deps1	HS253	sRNA	dependent		6.SX3169.dep.fq
SX3170	deps-1(bn124) I; mjIs144 II	deps1	HS253	sRNA	dependent		8.SX3170.dep.fq
SX1316	mjIs144 II ; unc-119(ed3) III	wt	Omnibus (GEO) database GSE49220	sRNA	dependent		SRR943468.fastq.gz
SX1888	prg-1(n4357) I ; mjIs144 II	prg-1	Omnibus (GEO) database GSE49220	sRNA	dependent		SRR943472.fastq.gz
GR1799	mut-16(pk710) I ; unc-119(ed3) III ; mgSi2 IV	mut16rescue	HS644	sRNA	independent		GR1799-1_S1.fq.gz
GR1799	mut-16(pk710) I ; unc-119(ed3) III ; mgSi2 IV	mut16rescue	HS644	sRNA	independent		GR1799-2_S5.fq.gz
GR1799	mut-16(pk710) I ; unc-119(ed3) III ; mgSi2 IV	mut16rescue	HS644	sRNA	independent		GR1799-3_S9.fq.gz
SX1316	mjIs144 II ; unc-119(ed3) III	wt	HS253	sRNA	independent		SX1316-1_S16.fq.gz
SX1316	mjIs144 II ; unc-119(ed3) III	wt	HS253	sRNA	independent		SX1316-2_S17.fq.gz
SX1316	mjIs144 II ; unc-119(ed3) III	wt	HS253	sRNA	independent		SX1316-3_S18.fq.gz
SX1636	mut-16(pk710) I ; mjIs144 II	mut16	HS253	sRNA	independent		SX1636-1_S13.fq.gz
SX1636	mut-16(pk710) I ; mjIs144 II	mut16	HS253	sRNA	independent		SX1636-2_S14.fq.gz
SX1636	mut-16(pk710) I ; mjIs144 II	mut16	HS253	sRNA	independent		SX1636-3_S15.fq.gz
SX1888	prg-1(n4357) I ; mjIs144 II	prg-1	HS253	sRNA	independent		SX1888-1_S10.fq.gz
SX1888	prg-1(n4357) I ; mjIs144 II	prg-1	HS253	sRNA	independent		SX1888-2_S11.fq.gz
SX1888	prg-1(n4357) I ; mjIs144 II	prg-1	HS253	sRNA	independent		SX1888-3_S12.fq.gz
SX3249	deps-1(bn124) I mjIs144 II	deps1	HS644	sRNA	independent		SX3249-1_S13.fq.gz
SX3249	deps-1(bn124) I mjIs144 II	deps1	HS644	sRNA	independent		SX3249-2_S14.fq.gz
SX3169	deps-1(bn121) I ; mjIs144 II	deps1	HS253	sRNA	independent		SX3249-3_SX3169.kin.fq.gz
SX3266	deps-1(bn121) I ; mut-16(pk710) I ; mgSi2 IV	desp1_mut16rescue	HS644	sRNA	independent		SX3266-1_S4.fq.gz
SX3266	deps-1(bn121) I ; mut-16(pk710) I ; mgSi2 IV	desp1_mut16rescue	HS644	sRNA	independent		SX3266-2_S8.fq.gz
SX3266	deps-1(bn121) I ; mut-16(pk710) I ; mgSi2 IV	desp1_mut16rescue	HS644	sRNA	independent		SX3266-3_S12.fq.gz
SX3396	mj605 ; mut-16(pk710) I ; mgSi2 IV	desp1delta_mut16rescue	HS644	sRNA	independent		SX3396-1_S3.fq.gz
SX3396	mj605 ; mut-16(pk710) I ; mgSi2 IV	desp1delta_mut16rescue	HS644	sRNA	independent		SX3396-2_S7.fq.gz
SX3396	mj605 ; mut-16(pk710) I ; mgSi2 IV	desp1delta_mut16rescue	HS644	sRNA	independent		SX3396-3_S11.fq.gz
SX3397	deps-1(ax2063) I ; mut-16(pk710) I ; mgSi2 IV	deps1RFP_mut16rescue	HS644	sRNA	independent		SX3397-1_S2.fq.gz
SX3397	deps-1(ax2063) I ; mut-16(pk710) I ; mgSi2 IV	deps1RFP_mut16rescue	HS644	sRNA	independent		SX3397-2_S6.fq.gz
SX3397	deps-1(ax2063) I ; mut-16(pk710) I ; mgSi2 IV	deps1RFP_mut16rescue	HS644	sRNA	independent		SX3397-3_S10.fq.gz
